# Proximity labeling of the *Listeria monocytogenes* surface reveals pathogen control of a host deubiquitinase

**DOI:** 10.64898/2026.02.17.706400

**Authors:** Patrick J. Woida, Maisie W. Smith, Rebecca L. Lamason

**Affiliations:** Department of Biology, Massachusetts Institute of Technology, Cambridge, MA, USA

## Abstract

Intracellular pathogens must navigate the crowded cellular environment to establish infection. *Listeria monocytogenes* achieves this by recruiting host factors to its surface to hijack the host actin cytoskeleton for motility, form membrane protrusions, and spread from cell to cell. Although these types of *Listeria*-host interactions are critical for infection, systematic characterization of this interface has been limited. Here, we implement surface display of the promiscuous biotin ligase split-TurboID to profile host proteins recruited to the surface of *L. monocytogenes* during intracellular infection. This approach identified the host deubiquitinase CYLD as a protein selectively enriched at the pathogen surface. While CYLD promotes infection by suppressing autophagy and innate immunity in macrophages, how *L. monocytogenes* recruits and appropriates CYLD function in other cell types has remained unclear. We demonstrate that the E3 ligase RNF213 decorates bacterial poles with M1-linked linear ubiquitin, thereby redirecting CYLD to the bacterial surface. We further show ubiquitin is not sufficient to recruit CYLD but requires the *L. monocytogenes* secreted effector internalin C (InlC). Despite its presence at the bacterial surface, CYLD does not deubiquitinate bacteria or regulate autophagic bacterial clearance in infected epithelial cells. Instead, CYLD and InlC protect *L. monocytogenes* from IFN-γ- and RNF213-dependent restriction of cell-to-cell spread. Overall, our work profiling the bacterial surface-host interactome has identified a new mechanism by which InlC spatially reprograms CYLD activity, uncoupling its canonical immune functions to promote cell-to-cell spread in epithelial cells. These findings highlight how *L. monocytogenes* exploits, a host deubiquitinase, to perform cell-type-specific functions during infection.
