## Supplementary material for "Proximity labeling of the *Listeria monocytogenes* surface reveals pathogen control of a host deubiquitinase": Table S1

### Sheet: Sheet1
Table S1. Surface display constructs designed from known L. monocytogenes surface proteins. Sp denotes signal peptide sequence for surface transport.
Protein	Anchor Location	Sp residues	C-terminal residues	Linker residues	Surace display
InlA	Cell wall	aa 1 - 35	767-800	N/A	No (toxic)
InlF	Cell wall	aa 1 - 36	791-821	N/A	No (toxic)
ActA	Plasma membrane	aa 1 - 30	614-640	336-843 (iActA*)	Yes
*Residues correspond to L. ivanovii ActA WP_369947443
