## Supplementary material for "Proximity labeling of the *Listeria monocytogenes* surface reveals pathogen control of a host deubiquitinase": Table S3

### Sheet: Sheet1
Table S3. Strains and plasmids used in study.
Bacterial strains
Species	Name	Genotype or Feature	Additional Notes	Source
L. monocytogenes	WT	L. monocytogenes 10403s	Wild type L. monocytogenes	Lab collection
L. monocytogenes	ΔactA	ΔactA	Non-motile mutant of L. monocytogenes	Lab collection
L. monocytogenes	ΔinlC	ΔinlC	InlC deletion L. monocytogenes strain	Darren Higgins (Harvard Medican School)
L. monocytogenes	ΔinlC + InlC-HA	ΔinlC pPL2X_InlCpr_InlC_HA	ΔinlC expressing InlC-HA complement from the inlC promoter	This study
L. monocytogenes	LmDasher	pPL1833	L. monocytogene expressing GFPDaseher actA promoter	Acevedo-Sanchez et al, JCB 2025
L. monocytogenes	ΔactA LmDasher	ΔactA pPL2x_ActApr_GFPDasher	ΔactA expressing GFPDaseher from the actA promoter	This study
L. monocytogenes	LmNTurboID	pPL2x_ActApr-NTurboID-HA-ActAi-ActAtm	WT expressing surface display of NTurboID-HA	This study
L. monocytogenes	InlA-LmNTurboID	pPL2x_ActApr_NTurboID_HA_InlA	WT expressing InlA based NTurboID surface display with ActA promoter	This study
L. monocytogenes	InlF-LmNTurboID	pPL2x_ActApr_NTurboID_HA_InlF	WT expressing InlF based NTurboID surface display with ActA promoter	This study
R. parkeri	WT Rp	pRAM18dRGA-OmpApr-GFPuv	R. parkeri expressing GFP	Lamason et al, Cell 2015
R. parkeri	ompBSTOP::Tn	ompBSTOP::Tn	R. parkeri OmpB mutant	Engstrom et al Nat Microbiol 2019
L. ivanovii	L. ivanovii	L. ivanovii FSL C2-010		Kircher and Higgins, Mol Microbiol 2009
E. coli	DH5a	F- endA1 glnV44 thi-1 recA1 relA1 gyrA96 deoR nupG purB20 φ80dlacZΔM15 Δ(lacZYA-argF)U169, hsdR17(rK–mK+), λ–	E. coli strain for general cloning	Lab collection
E. coli	SM10		E. coli strain for transconjugation with L. monocytogenes	Daniel Portnoy (Univeristy of California, Berekley)
Plasmids
Name	Feature/Notes	Source
pCMV_VSVG	Lentiviral packaging vector	Lab collection
pRSV_RRE	Lentiviral packaging vector	Lab collection
pMDLg/pREV	Lentiviral packaging vector	Lab collection
pAmpho	Oncoretroviral packaging vector	Lab collection
HA-CYLD-WT	Expression of HA-CYLD, used as template to amplify CYLD	Addgene #15506
HaloTag_VAPA	Expression of HaloTag-VAPA, used as template to amplify HaloTag	Acevedo-Sanchez et al, JCB 2025
FUW2IB	Lentiviral expression vector with UbC promoter	Lab collection
FUW2IB_CTurbo_V5_NES	Expression of CTurboID-V5-NES	This study
FUW2IB_HaloTag	Expression of HaloTag	This study
FUW2IB_HaloTag_CYLD	Expression of HaloTag CYLD	This study
pCLIP2B	Oncoretroviral expression vector with B-actin promoter	Lab collection
pCLIP2B_HA-InlC	Expression of HA-InlC	This study
RDA_550	EnAsCas12a knockout vector	Addgene #203398
RDA_550_NT_A	EnAsCas12a knockout vector contaning non-target guides	Sit et al, 2026 Biorxiv
RDA_550_RNF213ko1	EnAsCas12a RNF213 KO vector #1	This study
RDA_550_RNF213ko2	EnAsCas12a RNF213 KO vector #2	This study
RDA_550_HOIPko1	EnAsCas12a HOIP KO vector #1	This study
RDA_550_HOIPko2	EnAsCas12a HOIP KO vector #2	This study
RDA_550_CYLDko1	EnAsCas12a CYLD KO vector #1	This study
RDA_550_CYLDko2	EnAsCas12a CYLD KO vector #2	This study
RDA_550_CYLD_RNF213ko1	EnAsCas12a CYLD RNF213 double KO vector #1	This study
RDA_550_CYLD_RNF213ko2	EnAsCas12a CYLD RNF213 double KO vector #2	This study
pPL2x	L. monocytogenes integration vector	Lauer et al, J. Bacteriol 2002
pPL2x_ActApr_GFPDasher	GFPDasher expression with ActA promoter	This study
pPL2X_InlCpr_InlC_HA	InlC-HA expression with InlC promoter	This study
pPL2x_ActApr-NTurboID-HA-ActAi-ActAtm	Surface display of NTurboID-HA	This study
pPL2x_ActApr_NTurboID_HA_InlA	InlA based NTurboID surface display with ActA promoter	This study
pPL2x_ActApr_NTurboID_HA_InlF	InlF based NTurboID surface display with ActA promoter	This study
