## Supplementary material for "Proximity labeling of the *Listeria monocytogenes* surface reveals pathogen control of a host deubiquitinase": Table S4

### Sheet: Sheet1
Table S4. gRNA sequences for EnAsCas12a knock-out cell lines
Vector	Guide 1 target	Guide 1 sequence	Guide 2 target	Guide 2 sequence
RDA_550_RNF213ko1	RNF213	ACGGCGAAAGTCGTCGAAGTTAT	RNF213	GGAAAGAACCTGGCGATGGCTTT
RDA_550_RNF213ko2	RNF213	ACTGCGGGGTAATAAACCCATCC	RNF213	CGTCCGGCAATGGTACCACGTGT
RDA_550_HOIPko1	RNF31 (HOIP)	GCAGTCTACGCACTCCCCAGCTG	RNF31 (HOIP)	ATATGTGAGCGACCTCGGCTGGC
RDA_550_HOIPko2	RNF31 (HOIP)	TCGGCTCTGCAGTACTCGGGCAC	RNF31 (HOIP)	TGTGCAACCGGACTAGTAGCCCC
RDA_550_CYLDko1	CYLD	CAATCAGATTGAGCGCTGTAACT	CYLD	TATGGGGTAATCCGTTGGATCGG
RDA_550_CYLDko2	CYLD	TAGGATAACCCTATTGGCAACTG	CYLD	CAAAGGAGGAAGTTCGACCTGCA
RDA_550_CYLD_RNF213ko1	RNF213	ACGGCGAAAGTCGTCGAAGTTAT	CYLD	CAATCAGATTGAGCGCTGTAACT
RDA_550_CYLD_RNF213ko2	CYLD	TAGGATAACCCTATTGGCAACTG	RNF213	ACTGCGGGGTAATAAACCCATCC
